# BRD4 directs mitotic cell division by inhibiting DNA damage

**DOI:** 10.1101/2023.07.02.547436

**Authors:** Tiyun Wu, Haitong Hou, Anup Dey, Mahesh Bachu, Xiongfong Chen, Jan Wisniewski, Fuki Kudoh, Chao Chen, Sakshi Chauhan, Hua Xiao, Richard Pan, Keiko Ozato

## Abstract

BRD4 binds to acetylated histones to regulate transcription and drive cancer cell proliferation. However, the role of BRD4 in normal cell growth remains to be elucidated. Here we investigated the question by using mouse embryonic fibroblasts with conditional Brd4 knockout (KO). We found that Brd4KO cells grow more slowly than wild type cells: they do not complete replication, fail to achieve mitosis, and exhibit extensive DNA damage throughout all cell cycle stages. BRD4 was required for expression of more than 450 cell cycle genes including genes encoding core histones and centromere/kinetochore proteins that are critical for genome replication and chromosomal segregation. Moreover, we show that many genes controlling R-loop formation and DNA damage response (DDR) require BRD4 for expression. Finally, BRD4 constitutively occupied genes controlling R-loop, DDR and cell cycle progression. We suggest that BRD4 epigenetically marks those genes and serves as a master regulator of normal cell growth.
