## Supplementary material for "BRD4 directs mitotic cell division by inhibiting DNA damage": Tiyun Wu et al. Table S3-2023

### Sheet: 455 down regulated genes
Gene Symbol
Mroh4
Pappa2
Dock8
D630003M21Rik
Plb1
Chodl
Tac1
Galnt5
Npl
Erg
Cyp2c44
Col2a1
Abcc6
Krt15
Tgfbi
Scg2
E030003E18Rik
Mlip
9030612E09Rik
Ptprv
Igfbp5
Ripply1
Megf6
Ttc22
Sfrp2
Itgbl1
Gm4759
Mchr1
Gfra2
Gm8179
Lgr5
Emid1
Tnnt1
Pcdh8
Apobec1
Slfn8
Ifi44
Fgf21
1500015O10Rik
Hecw2
Slc5a7
Capn6
Slc24a2
Cldn2
Panx3
Dusp27
Car6
Kank4
Dcx
Car9
Zcchc5
Sorbs2
Gm12695
Shisa2
Hdac9
Ebf2
Trpm3
Meox2
Rbfox1
Hsd17b1
G0s2
Tcea3
Gm765
Angptl1
Dync1i1
Sox6
Gpm6b
Nipal2
Lum
Igfbp4
Rapgef4
Meox1
Astn2
Mfap4
C1qtnf3
Sema3g
Aldh1a1
Myo5c
Eln
Ptgfr
Efs
Dusp9
Hsd11b1
Bcas3os2
4933400C23Rik
Trp63
4930579P08Rik
Ddc
Adh7
Atp2a3
Lypd6
Tsga13
Kcnk6
Lzts1
Cass4
Cxcl14
Palmd
Pcdhb5
Lrrtm1
Eda2r
Adamts3
Aldh1l2
Slc16a14
Cacna1s
Serpinb5
Kcnh2
Abi3bp
Foxq1
Pax9
Pcdhb13
Plxnc1
Nsg2
Ppp1r9a
Cacna2d3
Sorcs1
Trib3
Scrg1
Fgd2
Auts2
Smoc2
4930452G13Rik
Tnr
Podn
Tmem119
Nme4
Ntng1
Fam198a
Gm3985
Kcnk10
Lgi2
Acox2
Tnn
Sorl1
Serpinb1a
Atp6v0a4
U90926
Frzb
Mx2
Ptprq
Trpm5
Gramd1b
Sec16b
Tmem238
Fmo1
Cd200
Plekha7
Cpa2
Nmi
Lmcd1
Slc22a18
Nav3
Mettl21b
Ngef
Lck
Abca9
Limch1
Isoc1
Tnfsf11
Plekhg4
Gpr88
Stc1
Kcna4
Npas3
Gjb3
Fam129a
Nr4a3
Barx2
Soat2
Rspo3
Cacna1h
Ddit4l
Apod
Lin7a
Spta1
Serpinb9
2010204K13Rik
Pthlh
Fosl1
Pde7b
Tmem30b
Rnf182
Ctnnd2
Bcat1
Adrb2
Ptgs2os2
Gbp7
Vcan
Rgs2
Gata2
Spire2
Itga6
Clmp
Hnrnpa1
Cdca7
Syne1
Psrc1
Clvs1
Hk2
Tnfaip8l1
Cradd
Mnda
Scml2
Lama4
Slc22a2
Fam174b
Rbmx
Smarca2
Prps1
Hyls1
Etl4
Gpsm2
Col8a2
Cdca7l
Gbp2
Pgm5
Zfp428
Agtr2
Ydjc
Epn3
Fbxo32
Recql4
9030617O03Rik
Rcor2
Pde1a
Stc2
P2rx5
Pdk2
C1qtnf6
Hist2h3b
4933406M09Rik
Slc1a7
Hist1h2bb
Plaur
Cda
Npm3
Bdkrb1
Syk
Slc9a9
Fam20a
Synpo2
Hist2h2bb
Doc2b
Galk1
Hist1h2ab
Tenm4
2700094K13Rik
Depdc1b
Rftn1
Slitrk6
Cd109
Cdca8
Runx3
Prim1
Tfap4
Hist2h4
Abcc3
Hist1h2bh
Aurka
Htra3
Wscd2
Olfr456
Rtkn2
Hist1h2af
Acsl5
Espl1
Hist1h3f
Dkc1
Depdc1a
Nasp
Serpinb10
Trp53
Kif21b
Car12
Il15ra
Hist1h2bm
Eldr
Hist1h2bk
Ube2c
Hist1h3g
Hist2h2ac
Hist1h3b
Dis3
Wdhd1
Pcdhb3
Mcm6
Pif1
Rap1gap2
Trip13
Hacd1
Stard10
Ung
Nop56
Dtl
E030011O05Rik
4930594C11Rik
Ptpre
Deptor
Gm17296
Hist1h2ae
Il18rap
Ccnb1
Fubp1
Hist1h1b
Hist1h2be
Cdk2
Hist1h3c
Uhrf1
Ska1
Mcm2
Mybl2
Slc25a5
Cenpa
1190002F15Rik
Cx3cl1
Gap43
E2f7
Hist1h4f
Hecw1
Plk1
Hist1h3d
Aatf
Nr3c2
Ezh2
Neil3
Pdgfra
Sapcd2
Fabp4
Enpp1
E2f2
Ets1
Sh3tc2
Kif14
Ifi203
Mcm7
Hist1h2ai
Hist1h3h
Hist1h2ac
Hist1h2an
Wdr76
Hist1h2ao
Plcb1
Ifrd2
Ccnb2
Rad51ap1
Cenpe
Msh6
Slc16a1
Cbx2
Tasp1
Zfp454
Hist1h2ah
Fam60a
Mip
Fbxl13
Cdc20
Fbxo5
Arhgef39
Slc19a1
Orc1
Bbs12
Synm
2810417H13Rik
Mms22l
Hist1h2ag
Col27a1
Dna2
Slc35g1
Mif
Duoxa1
Itpripl1
Mlf1
Gprasp2
Slit2
Mcm4
Hist1h2ak
Adm
Xrcc2
Cdc6
Nusap1
Wnt2
Steap4
Rad54b
Clspn
Pidd1
Hist1h4k
Gnai1
Hist1h2bj
St6galnac4
Tnnt2
Ccne2
Ncl
Hist1h3i
Pdxp
Gas2l3
Eaf1
Serpinb8
Akap1
Il20ra
Htr7
Tbc1d1
Sphk1
Hist1h4j
Chl1
Aspm
Stard8
Ptgs2
Myzap
Baz1a
Mb21d1
Ttpa
Pms2
Hist1h1d
Errfi1
Gjb4
Hist1h3a
Ccsap
Syt13
Phldb1
Klhl21
Irf5
Atm
Ptpn3
Ptgs2os
Tk1
Dkk2
Hist1h1a
Hip1r
Zgrf1
Gm2115
Cyp26b1
Gm13293
Cenpf
Xdh
Map2k3
Grem1
E2f8
Brip1
Slfn9
Gm14005
Batf3
A730090N16Rik
Hist1h4m
Ippk
Kcnab2
Ly6a
B3galt5
Cited1
Prdm1
Gm16325
Drd4
Pdlim3
Kcnn4
1700123L14Rik
Gm1045
Adtrp
Abcc12
