## Supplementary material for "BRD4 directs mitotic cell division by inhibiting DNA damage": Tiyun Wu et al. Table S4-2023

### Sheet: C1 
mm10.kgXref.geneSymbol
Ube2c
Gm13375
2700033N17Rik
Gm13889
Ccn1
Terc
Hist2h2ac
Hist2h3b
Hist2h4
Hist2h2bb
B3galt6
Errfi1
Nupr1l
Hist4h4
Mir8112
Tlnrd1
Junb
Rpl18a
Snhg5
Dusp6
Ccn2
Rpl19
0610009L18Rik
Gadd45g
Hist1h1d
Hist1h1a
Hist1h2ai
Hist1h2af
Hist1h2ak
Hist1h3f
Hist1h2ab
Hist1h1b
Hist1h3g
Hist1h4j
Hist1h3a
Hist1h2ag
Hist1h2ah
Hist1h3c
Hist1h2bb
Hist1h4a
Hist1h4b
Hist1h4c
Hist1h4d
Hist1h2ae
Hist1h4f
Hist1h4h
Hist1h4i
Hist1h4k
Hist1h3e
Hist1h2bj
Hist1h2ac
Hist1h3i
Hist1h2bm
Ints6
Trib1
Ccdc166
Socs1
Vasn
Ier3
Tnfrsf12a
Dusp1
Tbcc
Tgif1
Mir219a-1
Mir1894
Clcf1
2310034G01Rik

### Sheet: C2
mm10.kgXref.geneSymbol
Ncl
Dtl
Atf3
Ptgs2
Ints7
Dusp10
Kif21b
Nsl1
Optc
1700034H15Rik
Dnm3
Ptgs2os
Ncs1
Fam129b
Notch1
Sapcd2
P2rx3
Meis2
Dusp2
Cst3
Mylk2
Aurka
Pmepa1
Tubgcp4
Trib3
Srxn1
4930402H24Rik
Acvr1
Dhrs9
Upp2
Dipk1b
Dzank1
Dido1
Blcap
Hacd1
Foxs1
Cdca7
St6galnac4
Cstad
Nop56
Ankrd63
Wfdc3
Spef1
Ebf4
Slc43a1
Il1rn
Gm13446
A530013C23Rik
3110099E03Rik
Morrbid
Gm14023
A230108P19Rik
Itpripl1
Ptprj
Ppm1j
Smad9
Ptpn22
Efna1
Sfrp2
Slc16a1
Nudt6
Proser1
Postn
Unc5c
Gpr88
Hist2h2be
Crct1
Gbp2
Fubp1
Jade1
Cdc20
Ccne2
Nr4a3
Bend5
Nasp
Kcnab2
Hes2
Errfi1
Spsb1
Mms22l
Eva1b
Arhgef39
Zbtb5
Gjb4
4933430I17Rik
Penk
Ptpn3
Ccin
Klhl21
Pde4b
Orc1
Pakap
Podn
Slc1a7
Rad54l
4930407G08Rik
Col27a1
Snhg12
Mcm7
Ap4m1
Ogfod2
Rheb
Emilin1
Aff1
Rasgef1b
Ereg
2010109A12Rik
Mphosph9
Ung
Rasl11a
Fndc4
Serpine1
Fam222a
Cmklr1
Styxl1
Tmem116
Ccdc96
Pxn
Pms2
Pole
2210406O10Rik
Cenpa
0610040B10Rik
Pdgfra
Nupr1l
Abhd1
U90926
2900026A02Rik
Gars
Gata2
Pradc1
Gpr19
Gprc5a
Dlx5
Sinhcaf
Mcm2
Flnc
Ezh2
Tlx2
Cpa2
Rybp
Lrig1
Rad51ap1
A430035B10Rik
D830026I12Rik
5430402O13Rik
Tmem121b
9530062K07Rik
Creb5
Plaur
Aldh1a3
Tshz3
Dgat2
Zfp36
Synm
E2f8
Mypop
Zfp428
Tenm4
Fam71e1
Ccne1
BC024978
Wnt11
Tmem238
A730056A06Rik
Nav2
B130024G19Rik
Samd4b
Slc5a5
Large1
Snai3
Spire2
4933405L10Rik
Nol3
Plekhg4
Gas6
Asb5
Dusp4
Plat
Cenpu
Cx3cl1
Gins2
6430548M08Rik
Hsd11b2
Tsnaxip1
Ccsap
Got1l1
Zswim4
Trhr2
Zfpm1
Lonrf1
Klhl26
Slc6a2
Tacc1
Ank1
Adgrg1
Snord111
Sorbs2
Dlgap2
Trim67
4933430N04Rik
Sipa1l2
Zdhhc1
6030466F02Rik
4930488L21Rik
Tpbg
Ifrd2
Ets1
Tagln
Phldb1
Ccnb2
Fem1b
Myd88
Topbp1
Cspg4
Kif15
Sema7a
Inka1
Cxcr6
Higd1a
Cgas
Bmper
Paqr9
Insyn1
Hyls1
Zbtb38
Pik3cb
Mirlet7a-2
Mir8106
C430002N11Rik
1700065D16Rik
Ddx3x
Timp1
Slc25a5
Morf4l2
Apln
Ogt
Cldn2
Mir532
Rbmx
Gm14379
Gm14634
Col6a2
Fbxo5
Traf3ip2
Tcp11l2
Timp3
H2afy2
Txnrd1
Adarb1
Madcam1
Gdf11
Cdk2
Mif
Chst11
Mthfd1l
Egr2
9030612E09Rik
Pmel
Tmcc3
E2f7
Ipmk
Slc19a1
Eef1akmt3
Zfr2
Reps1
Mir1931
Gm17455
Cradd
Xpot
Izumo4
P2rx5
Igfbp4
Kansl1
Akap1
Slc25a35
Map2k3
Cyb561
Fgf18
Stc2
Slc22a4
Galk1
Rflnb
Aurkb
Baiap2
Tk1
Cbx2
Slc25a10
Metrnl
Lif
Brip1
Kctd11
Cdk5r1
BC049762
Meox1
Hs3st3a1
Gjd3
Sphk1
Gjc1
Atp5g1
Abhd15
Abr
Trp53
Eldr
4930502E09Rik
Rack1
Tmem95
Fos
Plekhg3
Ccdc71l
1700022H16Rik
Serpinb9
Ippk
Glrx
F2rl1
Fst
Foxq1
Inhba
Sgtb
Tgfbi
Mtrr
Fgd3
Hist1h2be
Gfod1
F2r
Homer1
Sugct
Ccnb1
Hist1h2bg
Hist1h2ad
Hist1h3b
Hist1h2bn
Hist1h2an
Hist1h2bl
Hist1h2bf
Hist1h2bk
Syk
Pde4d
C230035I16Rik
Agtpbp1
Gcnt4
9330111N05Rik
Hist1h3h
Mrpl32
Cdc14b
A530046M15Rik
Hist1h2bh
4930526H09Rik
Zswim6
Samd4
Eaf1
Egr3
Mustn1
Ints6
Nudt18
Wdhd1
Shld2
1810062O18Rik
Pdgfb
Top1mt
Ndrg1
Tars
Fbxo32
Deptor
C1qtnf6
Slc38a2
Itga5
Arc
Hnrnpa1
Recql4
Ptger4
Spatc1
Ext1
Snora2b
Pdxp
Mapk15
Maff
Zhx2
Gm9920
Csnk1e
Apol6
Desi1
Mroh6
Ly6a
Gm19510
AU021063
Tfap4
Nectin3
Mcm4
Lmln
Rcan1
Donson
Nfkbiz
Dcbld2
Kcne2
Abi3bp
Pigz
Tprg
Hunk
Ydjc
Thpo
Mb21d2
Snord66
Apod
Heg1
1600019K03Rik
Uhrf1
Msh6
Nkx2-5
Cdkn1a
Agpat4
Smoc2
Sik1
Arhgap28
Lbh
Nme4
Bicral
Tcp11
Plcl2
Rcan2
Cdsn
Ypel5
Txndc2
Neurl1b
Slc29a1
Vegfa
Nrm
Msln
Tnfaip8l1
Cacna1h
Notch3
Map3k4
Zdhhc14
Yipf3
Mucl3
Runx2
Glp1r
Slc26a8
Gng13
Tcf19
Dlk2
Cyp39a1
Wdr27
Ptchd4
Clic5
4930474M22Rik
8430430B14Rik
Hbegf
Gm10125
Zfp532
Fen1
Dkk1
Dock8
Fosl1
Smarca2
4430402I18Rik
Slc1a1
Capn1
Pdcd4
Sfxn2
Ubtd1
Loxl4
Fgf8
Chrm1
Calhm2
Pank1
Klf9
Dusp5
Acsl5
Elovl3
Hectd2
Morn4
Slc35g1
Stambpl1
Rcor2
Npm3
Pyroxd2
Prune2
Ms4a15
Gpr152
Calhm1
Ccdc88b
4930481A15Rik
Rasgrp2
A930007I19Rik

### Sheet: C3
mm10.kgXref.geneSymbol
Gpr25
Sec16b
Gbx2
Angptl1
Stx6
Mcm6
Fam129a
Igfbp5
C1ql2
Slc23a3
Slc16a14
Cacna1s
Tns1
Nppc
Efhd1
Ptgs2os2
Gpr39
Olfr432
Prg4
Vash2
Asb18
Gpr37l1
Slc45a3
Slc19a2
Rgs16
Hsd11b1
Pm20d1
Tnfsf4
Batf3
Pkp1
Tnni1
Cenpf
Serpinb5
Rufy4
Ngef
Rgs2
Cdk18
Pik3c2b
Tnr
Ankmy1
Ugt1a10
4930488B22Rik
Alpi
Prelp
Atp2b4
Dusp27
Ugt1a9
Lad1
Tnn
Inhbb
Cflar
Dnm3
Vxn
G0s2
Nectin4
Itpkb
Ihh
1700034H15Rik
Plxna2
Cfap126
Arhgap30
Lefty2
Dyrk3
Npl
Ascl5
Tnnt2
Uhmk1
Pcp4l1
Kif14
Mcm3
Pappa2
Cxcr4
Lgr6
Mybph
Atf3
Msc
Ugt1a7c
Rapgef4
Rnf224
Gm13580
Plcb1
D630003M21Rik
Itga8
Gm13582
Pabpc1l
Hoxd3
Il15ra
Pax6
Camk1d
Tldc2
G6pc2
Fcnb
Zbtb46
Mybl2
Etl4
Itga6
Prn
Nusap1
Ccdc3
Upp2
Cacnb4
Gad2
Dnmt3b
Nmi
Lypd6
Lamc3
Fibcd1
Wdr76
Ppp1r16b
Lhx3
Tnnc2
Wfdc3
Eya2
Galnt3
Frzb
Scg5
Ttll9
Chrna1
Tbr1
Pamr1
Syt13
Creb3l1
Nutm1
Entpd8
Kcnip3
Wt1os
Mal
Wfdc5
Cyp24a1
Cstdc2
Gins1
Sdcbp2
5031425F14Rik
Fam83c
Sox18
Rims4
AI847159
Oprl1
Gm13490
Mpped2
Nrsn2
Tasp1
Il1rn
Kcnb1
Cd44
Mir669d
Insm1
Ehf
Slpi
Itpripl1
Ncaph
Astl
Notch1
Gm13985
Zfp133-ps
Duoxa1
Grem1
Gata5os
Strc
Col20a1
Slc43a1
C230014O12Rik
Efcab8
Ism1
9030204H09Rik
Defb45
Defb20
Gm14015
Eef1a2
Tnfaip6
Meis2
Abtb2
Gm13293
Hrh3
Adra2b
Rbpjl
Kcna4
Oaz3
Tnfsf10
Synpo2
Gbp7
Tigd4
Ngf
Gm15441
Psrc1
Sort1
Zgrf1
Palmd
Nhlh2
Bbs12
Trim2
Ddit4l
Hist2h3c2
Fabp4
Samd7
S100a14
Lrrc34
Ppm1l
Mcoln2
4930579G24Rik
Kcnc4
Hist2h2aa1
Cth
Crct1
Slc6a17
Nup210l
Chrnb2
5430434I15Rik
Cenpe
Ptgfr
Ifi44
Bcar3
Jade1
Adh7
S100a7a
Uox
Mannr
Clca1
Dcst1
S100a8
Hmgcs2
A730090N16Rik
4930594O21Rik
Tent5c
Cldn11
Gpsm2
Tafa3
Rab25
Gm16325
Fgf2
Hivep3
Tnfrsf9
Mob3b
Hcrtr1
Hyi
Itgb3bp
Dio1
Pakap
Ubxn11
Pde4b
Fam151a
Gm12695
Sync
Gm12530
Unc13b
Slc24a2
Rad54l
Dnajb5
Kif12
Kank4
Ttc22
Ccdc30
Stra6l
Tmem8b
D630039A03Rik
Artn
Pabpc4
Dmbx1
C9orf72
Prdm16
Slc46a2
Rad54b
Car9
1700013G24Rik
Zdhhc18
Slc2a1
Cda
Col8a2
Azin2
Ermap
Col27a1
Hes3
Smpdl3b
Uts2
Runx3
Cort
Car6
Aqp3
Adgrb2
Fam43b
Actl7b
Actl7a
Olfr70
Orm2
Ifnb1
Nasp
Megf6
Ifne
Chd7
Kcnab2
Nphp4
Spsb1
4930522O17Rik
E2f2
Gjb3
Efhd2
Hspb8
Cplx1
Cux2
Tmem116
A630023P12Rik
Auts2
Fbxl13
Galnt9
1700028E10Rik
Pdgfra
Upk3b
Tbc1d1
Irs3
Slc4a4
Sdsl
Hip1r
Acacb
Pole
Nipal1
Khk
Crybb3
Tex26
Gfi1
Hsd17b13
Htra3
Tmem119
Plb1
Lrrc43
Nkx6-1
Limch1
Tec
Dnah10
Slit2
Hspb1
Mphosph9
2900026A02Rik
Xrcc2
Otop1
Kl
Hrk
Wscd2
Elfn1
Nos3
Baiap2l1
Hgfac
Il31
Ibsp
Eln
Areg
Orc5
Fgl2
Tmem132b
Kcnh2
Pxn
Art3
En2
Gm6116
Steap4
Syna
Gper1
Nat8l
Mapre3
Kcnk3
Bcat1
Irf5
Tbxas1
Gprc5d
Olfr455
Olfr456
Mansc1
Tas2r143
1700025N23Rik
Apobec1
Nup210
Wipf3
Pianp
Lpar5
Hoxa11
Glcci1
Eva1a
Lhfpl4
Cyp26b1
Dera
Crhr2
Hottip
Tsga13
Hk2
Slc4a5
Atp6v0a4
Ret
Add2
Pbp2
1700123L14Rik
1700073E17Rik
Wnt2
Creb5
Tgoln1
Ppp1r9a
Vmn1r43
Noto
Ttll3
Gm6313
Asb4
Plxna4
Gm765
Cav3
Gm10415
Gata2
Clcn1
Gpr27
Npy
Npvf
Dync1i1
Gpr19
Efcc1
9330102E08Rik
Vmn1r44
Pradc1
Tuba8
Dnajb8
Lmcd1
Pthlh
Folr2
Hipk4
Sult2b1
Slc17a6
Plin1
Rsph6a
Kcnn4
Bcat2
Rtn2
Acan
Tmem190
Dkk3
Adm
Lig1
BC051019
Fgf21
P2ry2
Cd79a
Oscar
Zfp111
Pde2a
Swap70
Trpm5
Tenm4
Wnt11
Igsf23
Prkcg
Fam174b
Relt
Phldb3
4732471J01Rik
Il11
Ltbp4
Hpn
Gipr
Dll3
Homer2
Cnfn
Tmem91
Nav2
Hif3a
4930583K01Rik
Tnnt1
Erich4
Nkpd1
Mical2
Pidd1
Stard10
Prr19
Lgi4
Abhd2
Upk1a
Sbk3
Isoc2b
Gm15413
Gm20744
Drd4
Gm2115
Lrrc32
Mybpc2
Tgfb1
St8sia2
Lrrc4b
Fsd2
Aspdh
Abcc6
Bean1
Lzts1
Chrnb3
Ank1
Nod2
Sorbs2
Gm3985
Pkd1l2
Abcc12
Adgrg5
Proz
F2rl3
Chst4
Scrg1
Hpgd
Isx
Pdlim3
Pou4f2
Ucp1
Adam32
Mgat4d
Cdh5
Dpep3
Acta1
Ces1g
Tepp
Best2
Tktl2
Nanos3
Sipa1l2
Vat1l
6430548M08Rik
Nat3
Adgrg3
Ccdc110
Nr3c2
Fgf20
Neil3
Kcnk1
Panx1
9530059O14Rik
Ccrl2
Car12
Plet1os
Mapkapk3
Tlr9
Spa17
Glce
Ucn2
Barx2
Piwil4
Gask1a
Myo5c
Sema3b
Lman1l
Foxl2os
Csrnp1
Slc9a9
Atm
Islr2
Prss46
Treh
Prss43
Robo4
4930461G14Rik
Dock3
Ube4a
Xcr1
Mir135a-1
Gramd1b
Topbp1
Gm20745
Onecut1
Pif1
Cx3cr1
Gm7904
Trim29
Clmp
Cd109
Myzap
Kdm4d
Mindy2
Olfm2
Tbc1d21
Rab27a
Aldh1a2
5830418P13Rik
Igdcc3
Crabp1
Phldb1
Ttc21a
1300017J02Rik
Cplx3
Izumo1r
AB124611
Panx3
Tmem202
Ets1
Prss50
Sorl1
Myl3
Gpr83
Gm16833
Rdh8
Clec3b
Pik3cb
Xirp1
1600029O15Rik
Zfp92
Tlr8
Gpm6b
Capn6
Brs3
Morf4l2
Itm2a
Col4a6
Gabrq
Stard8
Chrdl1
Prps1
Chst7
Tlr13
Atp2b3
Prkx
Tktl1
Taf7l
Dusp9
Tsga8
2010204K13Rik
Dkc1
Cited1
Agtr2
Gpr50
Map7d3
Nlgn3
Ripply1
Gata1
4930453H23Rik
Enpp1
Map7
Jsrp1
Enpp3
Bpifc
Rspo3
Arhgap45
Olig3
Ptprk
D630029K05Rik
Lum
Cradd
Lgr5
Gm15915
Prdm1
Tmcc3
Tbc1d30
Myb
Stox1
Il20ra
Rtkn2
Pcbd1
Col18a1
9530003J23Rik
Slc5a4a
Helb
Slc39a5
Nodal
Sash1
C2cd4c
Lama4
Aldh1l2
Slc19a1
Plxnc1
Apof
Gas2l3
4930579P08Rik
Tmem200a
Rmst
Olfr1351
Dna2
Gm10787
Slc26a10
Atp23
Ccdc105
Col6a2
Adora2a
Elane
F930017D23Rik
Mip
Prim1
Pde7b
Moxd1
Hsd17b6
Syne1
Txnrd1
4930556N09Rik
Sat2
Cyfip2
Mfap4
Odf4
Igfbp3
Sstr2
Pipox
Ssh2
Rasl10b
Atad5
Brca1
Milr1
Kcnj2
Ccr10
Rap1gap2
Fmnl1
Dgkeos
Clec10a
Gjc1
Pik3r6
Myocd
Higd1b
Krtap3-2
Slc16a3
C1qtnf2
Gltpd2
Col23a1
Ppp1r1b
Tmem100
Krt15
Fam83g
Krt33a
Gh
Zfp385c
Epn3
Lif
B4galnt2
Nsg2
Evi2a
1700125H20Rik
Pdk2
Gm11747
Abr
Wnt3
Tspan10
Aatf
Akap1
Camkk1
Mir497b
Heatr9
Uts2r
Foxn1
Grap
Tex19.2
Trim80
Cdc6
Hsd17b1
Atp2a3
Abi3
Slc36a3
Scimp
Gp1ba
Shbg
Gfpt2
Arhgef15
2410004I01Rik
BC030867
Adamts2
Polm
Pgam2
Abcc3
Qrich2
4930556N13Rik
Hcrt
Fam20a
Cacng4
Tmem104
Dcakd
Kcnj12
Ramp3
Slfn9
Doc2b
Nlrp3
Gucy2e
Trim17
Rcvrn
Glp2r
Kcnip1
Nags
Krtap1-3
Slc35e4
Ddc
4732490B19Rik
Ogfod3
2810433D01Rik
Prss38
Nptx1
Fbll1
Fgf11
Krt19
F730043M19Rik
4930595D18Rik
Dtnb
Tmem30b
Serpina1f
Pole2
Serpina3f
Serpina11
Sdc1
Kif3c
Serpina3b
Smoc1
Dnaaf2
Bdkrb1
Serpina3g
Serpina3i
Mycn
Plekhg3
4932702P03Rik
Hk3
F13a1
Pde4d
Fam50b
Diras2
Mak
Cmah
Chrm3
Elovl2
Drd1
Hist1h2bc
Dapk1
Cdc14b
Slc9a3
Serpinb1c
Tmem171
1700100L14Rik
Homer1
Syk
Depdc1b
Fgd3
Rnf144b
Ube2ql1
Hist1h1t
Trip13
Cxcl14
Vcan
Rnf182
Ankrd34b
Sncb
Gng4
1700066J03Rik
Slc25a48
Ckmt2
Thbs4
Foxf2
D130043K22Rik
Gapt
Gm20751
2310020H05Rik
Adtrp
Zfp366
Serpinb1a
1700109G14Rik
Gfra2
Tmem260
Stmn4
Pcdh8
Efs
Colq
Chdh
Lgi3
Npm2
Dis3
Rpgrip1
Ebf2
Hr
Phyhip
Acox2
Tbc1d4
Cma1
4930452G13Rik
Fgf9
Olfr750
Shisa2
Gm33906
Dnah1
Olfr221
Spata13
Rnase9
Dock5
Stc1
Klf5
Scara5
Pnoc
Sema3g
Ptk2b
Kbtbd6
Myoz1
Gjb2
Samd4
Tnnc1
Dnase1l3
Gch1
Shld2
Zic2
Oit1
Sdr39u1
9230112D13Rik
Fam167a
Sox21
Ccnb1ip1
Chrna2
Npy4r
Tnfsf11
Col2a1
Sp7
Gdnf
Ccdc65
Sox10
Khdrbs3
Slc38a4
Adm2
Nckap1l
Mroh4
Grap2
Slc45a2
Mfng
Mchr1
Soat2
Amhr2
C1qtnf3
Nipal2
Kcnk9
Adamts12
Ly6c1
Wnt7b
Fam83a
Mal2
Dpys
Espl1
Slc22a22
Sla
Shisal1
Gpr84
1700047G03Rik
Maff
Colec10
Tmprss12
Mefv
Tmprss7
Tekt5
Gcsam
Rbfox1
Fam243
Erg
Cd96
Adgrg7
4930556C24Rik
E330011O21Rik
Clic6
Upk1b
Prm2
Cd200
Kcnj15
Gm30505
Ydjc
Epha3
Polq
Heg1
Hlcs
Jam2
Trp63
Rtp2
B3galt5
Tm4sf19
Gp5
Dscam
Abat
2410124H12Rik
Tigit
BC016579
Haao
Fgd2
Slc22a2
4930539E08Rik
Zfp811
Olfr101
1700010I14Rik
Rftn1
C2
Olfr91
Cdkn1a
Pla2g7
Ly6g5c
Arhgef33
Rasal3
Aif1
Fpr2
Ptchd4
Trim31
Clic5
Xdh
Gm4566
BC051537
Six2
Psmb8
Hs3st6
Ltb
Gm11110
Prss27
Arhgap28
Qpct
Vmn1r235
Lix1
Fpr1
Slc5a7
Cacna1h
2410137M14Rik
Kremen2
Cldn9
Pqlc1
Ctxn3
Dnd1
Gm10125
A830052D11Rik
Zfp532
Adrb2
Cystm1
Atp8b1
Isoc1
Gjd4
Pde6a
Afap1l1
Kctd1
Sh3tc2
Sorcs1
4430402I18Rik
Aldh1a1
Prune2
Pde6c
Pgm5
Rorb
Rasgrp2
1700019N19Rik
Aldh3b2
Trpm3
Olfr1420
Pygm
Batf2
Olfr1419
Ccdc172
Olfr1443
Ankrd22
Gal
Htr7
Mamdc2
Mir496b

### Sheet: C4
mm10.kgXref.geneSymbol
Ifi202b
Serpinb8
Brinp2
Ifi211
Serpinb2
Gdap1
Ecrg4
Slc9a2
Il18rap
Cnga3
Serpinb3c
Nr5a2
Spta1
Nphs2
Sbspon
Ifi203
Itln1
Npbwr1
Fmo1
Dner
Scg2
Aspm
Ankar
Vwc2l
Olfr424
Sp100
Npas2
Olfr419
Rnf149
Spag16
Nyap2
Kcnh1
Col5a2
Boll
Hecw2
Col3a1
Sp110
Catspere2
Icos
Snora36b
Il18r1
Gm973
Cflar
Gpr45
Tmem182
Oprk1
4933406M09Rik
Ap1s3
Fam78b
Fam71a
Gm7694
Serpinb10
4930594C11Rik
Kif14
St8sia6
Acvr1c
Cyct
Dok5
Zswim2
Kcnh7
D430041D05Rik
Pde1a
Cass4
Bpifb4
Lrrc55
Nxph2
Mir466b-7
Mir466b-5
Tshz2
Gm14139
Gm14085
Ptprj
Galnt5
Etl4
Mir669g
Mir669i
Olfr1274-ps
Gm13544
Hacd1
Pcsk2os2
Mir466b-1
Mir466b-4
Mir466b-6
Olfr1277
Ovgp1
Dnajc5b
Trpc3
Hsd3b6
Cym
Lce1g
Tdo2
Ctso
Dkk2
Dapp1
Depdc1a
Clca3a2
Zgrf1
Lce1f
Fgb
Sprr1a
Gpr149
Mlf1
Sprr2k
AI504432
Slc25a31
Ntng1
Adad1
Rprl2
Wdr63
Arhgef38
Pcdh10
Aadacl2
Gm16958
Mir6481
Gm20750
Gm6260
4930447N08Rik
Cd52
1700009N14Rik
Pdpn
Pla2g2c
A3galt2
Cnksr1
Fhad1
Clvs1
Ccdc30
Themis2
Clspn
C8a
Oprd1
Lck
Htr6
Astn2
Ptafr
Gm13078
Acnat2
Cdca8
Cyp4a12a
Fut9
Gm13119
Ttpa
Tcea3
Elavl4
Nppb
Ubxn10
Fam229a
Pabpc4
AI507597
BB031773
Gm13283
Olfr1340
Kit
Yipf7
Gabra4
Ugt2b35
Fgf5
1700018F24Rik
Htr5a
Lgi2
Abcb1a
Npffr2
Flt3
Vmn2r13
Pilra
Adamts3
Sds
Auts2
Ksr2
Gnai1
Arap2
Adam1b
Oas1g
BC061212
A430089I19Rik
Pilrb1
Tmprss11f
Acacb
Cux2
Gm3259
Tmprss11e
C87414
Pilrb2
Vmn2r18
Bend4
4933402N22Rik
Slit2
Gm6367
Gm9899
Tbx3os1
Mgst1
Lrrtm1
Stk31
Slc13a1
Klrb1f
Klra2
Slc6a1
Prmt8
C3ar1
Slco1a1
Itprid1
Cftr
Vmn1r45
Ndnf
Try5
Clec12a
Chl1
Abcc9
Klra6
Lrrtm4
Tafa1
Gimap8
Grid2
Gm6614
Klrd1
Mmrn1
Ctnna2
Alms1-ps2
Glcci1
Tac1
Olfr237-ps1
Slc7a10
Zim1
Mrvi1
Tspan32
Kcnq1
Caly
Zfp773
Oca2
Xylt1
Calca
Cyp2r1
Il21r
Itgax
Plk1
Hpx
Trim30d
Nrip3
BC051019
Tub
Lilra6
Hpn
Ppfibp2
Nlrp2
Gpr26
Cuzd1
9130019O22Rik
5430419D17Rik
Mical2
Slc22a18
Ceacam19
Tnfrsf26
Nlrp10
Tmc5
Mrgprg
Otud7a
Olfr545
Ifitm10
Krtap5-4
Mrgprd
Pkp3
Zscan4d
Lhb
Sox6
Lypd3
Luzp2
Dmbt1
Plekha7
Kcnk6
Vmn1r65
Vmn1r85
Olfr703
Olfr692
Olfr635
Olfr549
Dlg2
Obox5
Bnip3
Iqck
Ccp110
Grm5
Cfap46
Fam71e2
Vmn2r63
Vmn2r79
Vmn1r61
Muc5b
Vmn2r33
Ptprh
Vmn2r53
Gm2381
Zim3
3300002P13Rik
1500012K07Rik
4732471J01Rik
Homer2
Gm10046
Psg22
Ptpre
C86187
Olfr686
Glra3
Adam26a
Adam24
Triml1
AF366264
Csmd1
Zfp42
Gm15319
Mboat4
4930467E23Rik
Inpp4b
Olfr374
Bmp5
Grm2
Ccr1
Mmp10
Kcnj5
Il10ra
Mlip
Ephb1
AW551984
Tmem45b
Elmod1
Gldn
Mei4
Gadl1
Fbxw24
Ntm
Fbxw22
Iqcf5
Fxyd6
Olfr872
Nxpe4
Pate14
Olfr874
Igsf9b
Gm10639
D430036J16Rik
9530059O14Rik
4933400C23Rik
Pgr
Col6a5
AU023762
Olfr151
Tenm1
Scml2
Dcx
Il13ra2
Tceal6
Nxf7
Eda2r
Gab3
Gucy2f
Radx
Tceal5
Irs4
Tmsb15b2
Mageb1
Pou3f4
4930595M18Rik
Snord61
Dmrtc1c2
Rtl4
Tex13a
Ssxb10
Gprasp2
Gm364
Arhgap36
Dmrtc1c1
Tmsb15l
3632454L22Rik
Mir7093
Dnmt3l
Clvs2
Nts
Ros1
Lin7a
Nav3
Syne1
Pmch
Ptprq
Rdh9
Esr1
Slc6a15
Olfr57
Taar7e
Usp44
Rdh16f1
Tmcc3
Gm3238
Gm19402
Gm20125
Gm4301
Gm4312
C330004P14Rik
Rmst
Apoh
Gabrb2
St6galnac1
Rbfox3
Slfn3
Myh8
4921536K21Rik
Efemp1
Fbxw10
Slfn8
Slfn9
Car10
Abca9
Zfp454
Glp2r
Olfr398
Olfr1390
Emid1
Shisa6
Slfn5
Gm11938
Olfr464
Olfr312
Olfr1393
Olfr376
Spata22
Cyfip2
Hba-a1
Krtap4-6
2300003K06Rik
Nlrp1b
Gm49340
Cccd201
Mmgt2
4932414J04Rik
Olfr1381
Olfr1372-ps1
Olfr1383
Olfr1380
Olfr1391
Olfr10
Pax9
Tex22
Rsad2
Sh3yl1
Nova1
Sptb
Cdca7l
Ttc9
Meox2
Lrrn3
Ifi27l2b
Pik3cg
Nrxn3
Vsnl1
Tcl1b2
Slc8a3
Syndig1l
Gm5662
Npas3
Tc2n
Kcnk10
Hdac9
Fam228a
Ism2
4921518K17Rik
F730035M05Rik
Mir432
Serpina3m
Baz1a
Dtnb
Gm9866
Rgs6
1700085C21Rik
1700030C10Rik
Gm19990
1700104L18Rik
3200001D21Rik
9130015A21Rik
Prl7a2
Akr1c18
Hapln1
Marveld2
Edil3
Zfp457
Zfp459
Gapt
Rgs7bp
Gpr141
Ero1lb
Prl3d3
Hist1h2bq
Akr1c20
Prl3d2
Hist1h2ap
Prl6a1
Hist1h2ao
Spata31d1c
Hist1h4n
Hist1h4m
Hist1h2br
Hecw1
Naip2
Akr1c14
4930586N03Rik
1700003P14Rik
Chrm3
Rnf180
Atp12a
Mcpt8
Prss52
Nefl
Adamdec1
Rbp3
Htr2a
Grid1
Itgbl1
Duxbl1
Slitrk6
Defb48
Gm10377
Fam170b
Setdb2
4930431P03Rik
Gm10406
B020004C17Rik
Il7r
Slc22a22
Wbp2nl
Syt10
Cdh10
Plcxd3
Ctnnd2
Mettl7a2
Csmd3
Slc2a13
Col22a1
Chodl
Slc15a2
Olfr178
Ostn
Vpreb2
Plaat1
Gap43
B3galt5
Rbm11
Cd200r4
Stxbp5l
Pou1f1
Gmnc
Pdzph1
Fpr3
Pabpc6
Olfr99
Unc93a
Tcp10b
H2-M9
Tcte3
Gm3417
Olfr239
Olfr55
Vmn2r113
Gm3448
Olfr97
Olfr113
Syt4
Pcdh12
Dynap
Cplx4
Kctd1
Gm4951
Dsc2
Ska1
Fgf1
Npy6r
Pcdha12
Pcdhb3
Adamts19
Pcdhb13
Pcdh1
Mc4r
Sall3
Pcdha1
Spink7
Dsg1a
Pcdhb5
Mkx
Mep1b
Kctd16
Dok6
Spink13
Pcdha11
Ccbe1
4930563E18Rik
Pcdha4
Slc22a19
Olfr1443
Cyp2c66
Olfr1418
Olfr1496
Aldh1a1
AC168977.1
AC163611.2
