## Supplementary material for "BRD4 directs mitotic cell division by inhibiting DNA damage": Tiyun Wu et al. Table S5-2023

### Sheet: Supplemental Table 5
Supplemental Table 5. Primer sequences used for quantitative real-time PCR
Brd2 Forward	ATGCTGCAAAACGTGACTCC
Brd2 Reverse	AAGCTGGTACAGAAGCCATTG
Brd3 Forward	AAAAAGGCTCCCACCAAGAAG
Brd3 Reverse	TGTCAAGGCTAAGTTGTCGCT
H3132-F	CGGCGCTACCAGAAGTCGACC
H3132-R	GTCTTGAAGTCCTGCGCGATCTCG
Foxm1-F (5')	CTGATTCTCAAAAGACGGAGGC
Foxm1-R (5')	TTGATAATCTTGATTCCGGCTGG
ATM-F (5')	GATCTGCTCATTTGCTGCCG
ATM-R (5')	GTGTGGTGGCTGATACATTTGAT
ATR-F (7k)	GAATGGGTGAACAATACTGCTGG
ATR-R (7k)	TTTGGTAGCATACACTGGCGA
Plk1-F	CCCGCTGGCGAAAGAAATTC
Plk1-R	CATTTGGCGAAGCCTCCTTTA
E2f1-F	CTCGACTCCTCGCAGATCG
E2f1-R	GATCCAGCCTCCGTTTCACC
E2f5-F	CCACCAAATTCGTGTCGTTGC
E2f5-R	AGCACCTACACCCTTCCACT
Mcm2-F	TGTGGTGAGGGACACTGTTGA
Mcm2-R	GGCTGCCAACCACAAAGC
ccnb1-F	CTTGCAGTGAGTGACGTAGAC
ccnb1-R	CCAGTTGTCGGAGATAAGCATAG
Cenpa-F	CTCCAGTGTAGGCTCTCAGAC
Cenpa-R	CTGAAAGGCTTCTTCCTGAACA
Cenpf-F	GCACAGCACAGTATGACCAGG
Cenpf-R	CTCTGCGTTCTGTCGGTGAC
Cenpe-F	CTTCAGTGGCTGTCTGTGTTC
Cenpe-R	CCATCGCTCTGATAAATAGCGTT
Cdk2-F	CCTGCTTATCAATGCAGAGGG
Cdk2-R	TGCGGGTCACCATTTCAGC
Cdk1-F	AGAAGGTACTTACGGTGTGGT
Cdk1-R	GAGAGATTTCCCGAATTGCAGT
Chk1-F	TGTCGCTGTGCTTGGAGTC
Chk1-R	AAGTTTGCACCAAATCCCAGT
Chk2-F	TGACAGTGCTTCCTGTTCACA
Chk2-F	GAGCTGGACGAACCCTGATA
Cdkn1a-F/p21	CCTGGTGATGTCCGACCTG
Cdkn1a-R/p21	CCATGAGCGCATCGCAATC
H2aX-F	CGGGCGTCTGTTCTAGTGTT
H2aX-R	GGTGTACACGGCCCACTG
Top1-F1	GTTCACGAATCAAGGGTGAG
Top1-R1	TCCTTCTCATTGCCTGCTCT
Top2a-F	GAGAGGCTACGACTCTGACC
Top2a-R	CTCCAGGTAGGGGGATGTTG
Top3b-F	ACCGGACTATCTGACTGAGGC
Top3b-R	CTTCGGATGGTGGGGAGTA
Topbp1-F	CAGGATTGTTGGTCCTCAAGTG
Topbp1-R	ACAGGATACAGTTACGTCAGACA
Rnaseh2b-F	GCCAGGCAGCTAGTGTTCC
Rnaseh2b-R	AGGCCCCCTGATTGAACTGA
